# Reinstating olfactory bulb derived limbic gamma oscillations alleviates depression

**DOI:** 10.1101/2022.02.01.478683

**Authors:** Qun Li, Yuichi Takeuchi, Jiale Wang, Livia Barcsai, Lizeth K Pedraza, Gábor Kozák, Shinya Nakai, Shigeki Kato, Kazuto Kobayashi, Masahiro Ohsawa, Magor L Lőrincz, Orrin Devinsky, Gyorgy Buzsaki, Antal Berényi

## Abstract

Although the etiology of major depressive disorder remains poorly understood, impairment of gamma oscillations recently emerged as a potential biomarker for major depression. The olfactory bulb (OB) is a major source of brain wide gamma oscillations and bulbectomy is an animal model for depression. Here we demonstrate that chemogenetic suppression of OB neuronal activity or temporally suppressing the OB to pyriform cortex synaptic transmission decreased gamma oscillation power in multiple brain areas associated with depression-like behaviors. To assess the hypothesized link between depression and diffuse depression of gamma oscillations, we employed gamma phase-dependent closed loop neuromodulation of cortical areas, paced by the native OB output. This procedure alleviated depressive-like behaviors in animals and suggests that restoring gamma oscillations may improve depression in humans.

**One Sentence Summary:** Role of limbic gamma oscillations in depression
