## Supplemental Table 5 for "Reinstating olfactory bulb derived limbic gamma oscillations alleviates depression"

### Sheet: mean+std
OBx-gamma power	Mean	STD			OBx-OFT	Mean	STD			OBx-SPT	Mean	STD
CNO	14978.8	2688			CNO	7.1	3.7			CNO	89.3	7.6
OBx	1285.1	175.3			OBx	1.4	0.7			OBx	67.8	4.7
Mice CNO gamma power	Mean1	Mean2	Mean3	Mean4	STD1	STD2	STD3	STD4		Rat CNO gamma power	Mean1	Mean2	Mean3	Mean4	STD1	STD2	STD3	STD4
mCherry	91.5	92.5	90.1	92.7	9	8.8	13.4	5		mCherry	96.2	92.6	89.1	95.2	19.8	20.5	14.4	10.7
hM4Di	93.7	89.8	80.6	51.1	8.3	6	10.2	8.6		hM4Di	92.3	87.7	86.9	80.6	11.7	5.9	11.5	10.1
Mice CNO daily consumption	Mean	STD
mCherry	3.52	0.72
hM4Di	3.5	0.61
Mice OFT-D	Mean1	Mean2	Mean3	STD1	STD2	STD3				Mice OFT-CT	Mean1	Mean2	Mean3	STD1	STD2	STD3
mCherry	4036.6	3535.3	3229.4	576.8	852.9	882.1				mCherry	11.7	7.5	4.5	5.2	1.9	3.7
hM4Di	4219.4	3690.4	3953.4	1780.1	1518	1523.2				hM4Di	8.3	3.5	3.6	4.8	2.2	3.2
Mice SPT	Mean1	Mean2	Mean3	STD1	STD2	STD3
mCherry	89.3	91	91.7	7.7	3.6	4
hM4Di	88.1	89.4	90	4.5	4.7	1.7
miniSOG SPT	Mean1	Mean2	Mean3	STD1	STD2	STD3
	93.3	84.6	66	10.9	18.9	26.5
miniSOG EPM	Mean	STD								miniSOG EPM	Mean	STD
OPEN-BEFORE	17.8	9.4								CLOASE-BEFORE	62.1	19.7
AFTER	25.9	21.3								AFTER	59.9	25.7
miniSOG OFT-D	Mean	STD								miniSOG CT	Mean	STD
BEFORE	4831.6	1422.9								BEFORE	4.2	4.3
AFTER	4801.2	2219.7								AFTER	3.6	3.4
CL-SPT										CL-gamma Power
MEAN	95.4	49.4	42.2	92.7	93.9					MEAN	100	81.6	128.7
STD	3.1	35.8	37.5	6.6	4.4					STD	0	15.9	14.6
CL-HR										CL-gamma inci
MEAN	1136.2	1057.5	1138.5							MEAN	93	94	88
STD	376.5	267.2	263.5							STD	17	25	21
LPS-SPT	LPS	ANTI	LPSOFF	ANTIOFF
MEAN	85.6	83.7	86.2	96.3
STD	14.7	23.6	18.6	4.9
LPS-OFT-CT					LPS-OFT-entiers					LPS-OFT-V
MEAN	3.9	3.7	6.6		MEAN	6.5	7.2	10.4		MEAN	6.9	7.9	9.1
STD	2.3	2.3	2.9		STD	3.7	5.8	3.6		STD	1.3	3.2	2
LPS-EPM-OPEN					LPS-EPM-CLOSE					LPS-EPM-CENTER					LPS-EPM-V
MEAN	15.4	12.3	29.4		MEAN	64.3	71.2	53.8		MEAN	20.1	16.5	16.8		MEAN	4.3	3.6	5
STD	13	11.7	17.8		STD	19.1	17.8	18.8		STD	9.3	11.9	3.7		STD	0.6	1.7	1.1

### Sheet: Descriptive
Paragraph	Panel	Claim	Supporting data & Statistics
3	Fig. S1G and H	Gamma oscillations were virtually absent in OBx rats compared to naïve animals	Gamma power: 14978.8 ± 2688.0 vs 1285.1 ± 175.3, P < 0.0001, unpaired t-test, 10 min with 5 s window length for each trial, in total 20 and 18 trials from one intact rat and one OBx rat, respectively
3	Fig. S1I	Less time spent in the center of an open field	7.1 ± 3.7 % vs 1.4 ± 0.7 %, P < 0.05, Wilcoxon rank-sum test
3	Fig. S1J	Smaller sucrose water consumption in sucrose preference test	89.3 ± 7.6 % vs 67.8 ± 4.7 %, P < 0.05, Wilcoxon rank-sum test
4	Fig. 1D and E	After systemic administration of CNO, OB gamma power (30-80 Hz) was dramatically supressed in a dose dependent manner in both mice and rats	Saline: 91.5 ± 9..0 % vs 93.7 ± 8.3 %, P = 0.1552; 1 mg/kg CNO: 92.5 ± 8.8 % vs 89.8 ± 6 %, P = 0.0852; 3 mg/kg CNO: 90.1 ± 13.4 % vs 80.6 ± 10.2 %, P = 0.0757; 10 mg/kg CNO: 92.7 ± 5 % vs 51.1 ± 8.6 %, P < 0.001; Wilcoxon rank sum test, 5 min for each trial, in total 240 trials from three mCherry and three hM4Di mice, respectively.
4	Fig. S2A		Saline: 96.2 ± 19.8 % vs 92.3 ± 11.7 %, P = 0.3859; 1 mg/kg CNO: 92.6 ± 20.5 % vs 87.7 ± 5.9 %, P = 0.2727; 3 mg/kg CNO: 89.1 ± 14.4 % vs 86.9 ± 11.5 %, P = 0.4828; 10 mg/kg CNO: 95.2 ± 10.7 % vs 80.6 ± 10.1 %, P < 0.001; Wilcoxon rank sum test, 5 min for each trial, in total 160 and 320 trials from two mCherry and four hM4Di rats, respectively
4	Fig. 1H	The hM4Di group showed anxiety-like behaviour with less time spent in the center during OFT…	Two-way repeated ANOVA, main effect of group, F (1, 41) = 5.7920, P < 0.05; main effect of time, F (2, 41) = 9.9245, P < 0.001; interaction, F (2, 41) = 0.7410, P = 0.4838; Tukey’s post hoc test, Pre: 11.7 ± 5.2 % vs 8.3 ± 4.8 %, P = 0.2223; 1 month CNO: 7.5 ± 1.9 % vs 3.5 ± 2.2 %, P < 0.01; 1 month break: 4.5 ± 3.7 % vs 3.6 ± 3.2 %, P = 0.6664
4	Fig. S3A	… but no significant difference in SPT	Two-way repeated ANOVA, main effect of group, F (1, 41) = 1.0279, P = 0.3174; main effect of time, F (2, 41) = 0.7538, P = 0.4779; interaction, F (2, 41) = 0.0085, P = 0.9916; Pre: 89.3 ± 7.7 % vs 88.1 ± 4.5 %; one month CNO: 91.0 ± 3.6 % vs 89.4 ± 4.7 %; one month break: 91.7 ± 4.0 % vs 90.0 ± 1.7 %
4	Fig. 1G	No significant difference neither in the overall locomotion in the OFT...	Two-way repeated ANOVA, main effect of group, F (1, 41) = 0.8197, P = 0.3713; main effect of time, F (2, 41) = 0.8049, P = 0.4550; interaction, F (2, 41) = 0.2243, P = 0.8002; Pre: 4036.6 ± 576.8 cm vs 4219.4 ± 1780.1 cm; one month CNO: 3535.3 ± 852.9 cm vs 3690.4 ± 1518 cm; one month break: 3229.4 ± 882.1 cm vs 3953.4 ± 1523.2 cm
4	Fig. S3B and S3C	...nor in their daily liquid consumption	3.52 ± 0.72 g vs 3.50 ± 0.61 g, P = 0.9187, unpaired t-test
7	Fig. 2F	Following bilateral PirC PS the animals showed significantly lower SPT performance …	One-way ANOVA, F (2, 119) = 23.1645, P < 0.0001; WD + 2 h SPT: 84.6 ± 18.9 %, WD + Light + 2 h SPT: 66.0 ± 26.5 %, P < 0.0001, Tukey’s post hoc test
7	Fig. 2G	… and sucrose consumption was positively correlated with gamma power in the PirC	Pearson’s correlation test, P < 0.001
7	Fig. 2H	… but not OB	Pearson’s correlation test, P = 0.113
7	Fig. S5 B-E	No significant changes were found in OFT and Elevated Plus Maze test (EPM) following PirC PS	Wilcoxon signed rank test, Time spent in the center of OFT: 4.2 ± 4.3 % vs 3.6 ± 3.4 %, P = 0.6875, Fig. S5 B; Locomotion in OFT: 4831.6 ± 1422.9 cm/10 min vs 4801.2 ± 2219.7 cm/10 min, P = 0.5000, Fig. S5 C; Time spent in open arms of EPM: 17.8 ± 9.4 % vs 25.9 ± 21.3 %, P = 0.1563, Fig. S5 D; Time spent in closed arms of EPM: 62.1 ± 19.7 % vs 59.9 ± 25.7 %, P = 0.7813, Fig. S5 E
8	Fig. 3D and Fig. S7	AntiPhase gamma E-Stim (i.e. causing a putative destructive interference with the rhythmic neuronal activity at PirC) decreased sucrose preference in all animals tested, the effect outlasting the stimulation	One-way ANOVA, F (4, 90) = 28.3743, P < 0.0001; Base vs AntiPhase: 95.4 ± 3.1 % vs 49.4 ± 35.8 %, P < 0.0001; Base vs AntiPhaseOff: 95.4 ± 3.1 % vs 42.2 ± 37.5 %, P < 0.0001; InPhase: 92.7 ± 6.6 %, P = 0.9931; InPhaseOff: 93.9 ± 4.4 %, P = 0.9994; Tukey’s post hoc test
8	Fig. 3E	Neither InPhase nor AntiPhase stimulation affected the spontaneous movement of rats in their homecage	One-way ANOVA, F (2,62) = 0.3323, P = 0.7186; Control: 1136.2 ± 376.5 cm/h, AntiPhase: 1057.5 ± 267.2 cm/h, InPhase: 1138.5 ± 263.5 cm/h
8	Fig. 3F, G and Fig. S8 A	AntiPhase stimulation decreased gamma power in the PirC while InPhase E-Stim increased gamma power	AntiPhase: 81.6 ± 15.9%, P < 0.001; InPhase: 128.7 ± 14.6 %, P <0.001 normalized to the Base power of each trial; t-test
8	Fig. 3 H	The incidence of gamma events during the awake state was also unaltered	One-way ANOVA, F (2,147) = 1.3521, P = 0.2619; Base: 93 ± 17 / min; AntiPhase: 94 ± 25 / min; InPhase: 88 ± 21 / min
9	Fig. 4B and Fig. S9	LPS induced lower sucrose preference, but the group receiving InPhase gamma E-Stim recovered SPT performance	unpaired t-test, LPS group: 85.6 ± 14.7 %; LPS + InPhase group: 83.7 ± 23.6 %; P = 0.6888; LPS group: 86.2 ± 18.6 %; LPS + InPhase group: 96.3 ± 4.9 %; P < 0.0001
9	Fig. 4C	InPhase E-Stim also increased the time spent in the center during the OFT	Wilcoxon rank-sum test, LPS group: 3.9 ± 2.3 %; LPS + InPhase group: 6.6 ± 2.9 %; P < 0.05,
9	Fig. 4D	… number of entries to the center...	Wilcoxon rank-sum test, LPS group: 6.5 ± 3.7; LPS + InPhase group: 10.4 ± 3.6; P < 0.01
9	Fig. 4E	… and the total distance travelled per time unit	Wilcoxon rank-sum test, LPS group: 6.9 ± 1.3 cm/s; LPS + InPhase group: 9.1 ± 2.0 cm/s; P < 0.01
9	Fig. 4F	InPhase gamma E-Stim alleviated anxiety-like behaviors in the EPM test …	Wilcoxon rank-sum test, LPS group: 15.4 ± 13.0 %; LPS + InPhase group: 29.4 ± 17.8 %; P < 0.05
9	Fig. 4I	… and also the total distance travelled per time unit …	Wilcoxon rank sum test, LPS group: 4.3 ± 0.6 %; LPS + InPhase group: 5.0 ± 1.1 %; P < 0.05
9	Fig. 4G	… but did not alter the time spent in the closed arms…	Wilcoxon rank-sum test, LPS group: 64.3 ± 19.1 %; LPS + InPhase group: 53.8 ± 18.8 %; P = 0.0921,
9	Fig. 4H	… or time spent in the center	Wilcoxon rank-sum test, LPS group: 20.1 ± 9.3 %; LPS + InPhase group: 16.8 ± 3.7 %; P = 0.1183
9	Fig. 4C-E	AntiPhase E-Stim failed to improve the behavior of rats in the OFT …	Wilcoxon rank-sum test, Time spent in the center of OFT : 3.7 ± 2.3 %, P = 0.4550, Fig. 4C; Number of entries to center in OFT: 7.2 ± 5.8, P = 0.4545, Fig. 4D; Total distance travelled per unit of time in OFT: 7.9 ± 3.2 cm/s, P = 0.0783, Fig. 4E
9	Fig. 4C-I	… and EPM tests	Wilcoxon rank-sum test, Time spent in open arms of EPM : 12.3 ± 11.7 %, P = 0.3410, Fig. 4F; Time spent in closed arms of EPM: 71.2 ± 17.8 %, P = 0.2766, Fig. 4G; Time spent in center of EPM : 16.5 ± 11.9 %, P = 0.1677, Fig. 4H; Total distance travelled per unit of time in OFT: 3.6 ± 1.7 cm/s, P = 0.2766, Fig. 4I

### Sheet: Details
Figure	Panel	Data	Group	Number of sample	Statistical test	Side	p-value	Hypothesis	Indication	Degrees of freedom	Test statistic
Fig.1	E	OB gamma with acute CNO in mice	mCherry vs hM4Di	240 trials from 6 mice	Wilcoxon rank sum test	Two-sided	0.1552,0.0852,0.0757,0.000]	[0,0,0,1]	[n.s. n.s. n.s. ***]
Fig.1	G	Locomotion in OFT of Mice	mCherry vs hM4Di	42 trials from 14 mice	Two-way repeated ANOVA	One-sided	0.3713	0	n.s.	41	0.8197
Fig.1	H	Time spent in central of OFT of mice	mCherry vs hM4Di	42 trials from 14 mice	Tukey's post hoc test following two-way repeated ANOVA	Two-sided	[0.2223,0.0037,0.6664]	[0,1,0]	[n.s. ** n.s.]	41	[1.6496,12.9527,0.1953]
Fig.2	F	SPT for miniSOG animals	24h vs WD+2h vs WD+2h+L	120 trials from 5 rats	Tukey's post hoc test following one-way ANOVA	Two-sided	[0.0791, 0.000]	[0,1]	[n.s., ***]	119	23.1645
Fig.2	G	Correlation between SPT and PirC gamma reduction	WD+2h+L	30 trials from 5 rats	Pearson correlation coefficient		0.0006	1	***
Fig.2	H	Correlation between SPT and OB gamma reduction	WD+2h+L	30 trials from 5 rats	Pearson correlation coefficient		0.1130	1
Fig.3	D	SPT for closed loop gamma	5 groups with stim on and off compared to Base	95 trials from 4 rats	Tukey's post hoc test following one-way ANOVA	Two-sided	[0.000,0.000,0.9931,0.9994]	[1,1,0,0]	[***,***,n.s.,n.s.]	90	28.3743
Fig.3	E	Spontaneous movements for closed loop gamma	Base vs AntiPhase vs InPhase		One-way ANOVA	One-sided	0.7186	0	n.s.	62	0.3323
Fig.3	G	Power changes of gamma events	Base vs AntiPhase vs InPhase	150 from 4 rats	t-test	Two-sided	0.000,0.000]	[1,1]	[***, ***]	[49,49]	[-8.1454,13.9135]
Fig.3	H	Gamma incidence/minute	Base vs AntiPhase vs InPhase	15 trials from 4 rats	One-way ANOVA	One-sided	0.2619	0	n.s.	147	1.3521
Fig.4	B	SPT for LPS animals	LPS vs LPS+AntiPhase vs LPS+InPhase	324 trials from 12 rats	unpaired t-test	Two-sided	[0.6888,0.0000]	[0,1]	[n.s.,***]	[70,166]	[-0.4022,4.7752]
Fig.4	C	OFT Time spent in central zone	LPS vs LPS+AntiPhase vs LPS+InPhase	24 trials from 12 rats	Wilcoxon rank sum test	One-sided	[0.455, 0.0248]	[0,1]	[n.s. *]
Fig.4	D	OFT Frequency enter the center	LPS vs LPS+AntiPhase vs LPS+InPhase	24 trials from 12 rats	Wilcoxon rank sum test	One-sided	[0.4545,0.0074]	[0,1]	[n.s. *]
Fig.4	E	OFT Velocity	LPS vs LPS+AntiPhase vs LPS+InPhase	24 trials from 12 rats	Wilcoxon rank sum test	One-sided	[0.0783,0.0055]	[0,1]	[n.s. *]
Fig.4	F	EPM Time spent in open arms	LPS vs LPS+AntiPhase vs LPS+InPhase	24 trials from 12 rats	Wilcoxon rank sum test	One-sided	[0.341,0.0131]	[0,1]	[n.s. *]
Fig.4	G	EPM Time spent in closed arms	LPS vs LPS+AntiPhase vs LPS+InPhase	24 trials from 12 rats	Wilcoxon rank sum test	One-sided	[0.2766,0.0921]	[0,0]	[n.s. n.s.]
Fig.4	H	EPM Time spent in center	LPS vs LPS+AntiPhase vs LPS+InPhase	24 trials from 12 rats	Wilcoxon rank sum test	One-sided	[0.1677,0.1183]	[0,0]	[n.s. n.s.]
Fig.4	I	EPM Velocity	LPS vs LPS+AntiPhase vs LPS+InPhase	24 trials from 12 rats	Wilcoxon rank sum test	One-sided	[0.2766,0.0175]	[0,1]	[n.s. *]
Fig.S1	H	Gamma power of PirC in Obx	Con vs OBx	38 trials from 2 rats	unpaired t-test	Two-sided	0.000	1	***	36	21.5429
Fig.S1	J	SPT in OBx animals	Con vs OBx	6 trials from 6 rats	Wilcoxon rank sum test	One-sided	0.050	1	*
Fig.S2	A	OB gamma with acute CNO in rats	mCherry vs hM4Di	480 trials from 6 rats	Wilcoxon rank sum test	Two-sided	0.2883,1,0.4081,0.000]	[0,0,0,1]	[n.s. n.s. n.s. ***]
Fig.S3	A	SPT of mice	mCherry vs hM4Di	42 trials from 14 mice	Two-way repeated ANOVA	One-sided	0.3174	0	n.s.	41	1.0279
Fig.S3	C	CNO water consumption	mCherry vs hM4Di	14 trials from 14 mice	unpaired t-test	Two-sided	0.9187	0	n.s.	12	0.1042
Fig.S5	B	Locomotion in OFT	Before vs after illunination	10 trials from 5 rats	Wilcoxon signed rank test	One-sided	0.5	0	n.s.
Fig.S5	C	Time spent in central of OFT	Before vs after illunination	10 trials from 5 rats	Wilcoxon signed rank test	One-sided	0.6875	0	n.s.
Fig.S5	D	EPM Time spent in open arms	Before vs after illunination	10 trials from 5 rats	Wilcoxon signed rank test	One-sided	0.1563	0	n.s.
Fig.S5	E	EPM Time spent in closed arms	Before vs after illunination	10 trials from 5 rats	Wilcoxon signed rank test	One-sided	0.7813	0	n.s.
