## Supplemental Table 6 for "Reinstating olfactory bulb derived limbic gamma oscillations alleviates depression"

### Sheet: CNO(2)
Consumption (g)	143 (-)	145 (-)	139 (-)	152 (-)	153 (-)	154 (-)	156 (-)		133(+)	136(+)	134(+)	150 (+)	151 (+)	157 (+)	158 (+)
Day1	1.38	2.73	2.21	1.9	2.34	2.37	1.24		2.74	1.78	2.25	2.42	1.97	2.65	2.08
Day2	2.9	3.26	3.09	2.47	2.98	2.68	2.52		3.5	2.41	3.8	2.78	2.81	2.37	2.54
Day3	2.5	4.34	2.49	3.17	3.75	4.29	2.23		3.68	3.18	4.57	3.96	3.52	2.83	3.66
Day4	2.61	4.06	2.96	2.77	3.2	3.05	2.04		3.62	3.29	3.55	3.17	3.83	3.02	3.5
Day5	3.35	4.36	2.83	2.98	2.95	3.92	3.81		4.38	3.27	4.26	2.97	3.1	3.02	3.46
Day6	3.74	4.15	3.63	2.79	3.58	3.49	3.95		5.01	2.53	3.84	3.23	3.82	3.58	3.6
Day7	2.88	3.94	4.29	3.59	3.47	4.33	2.2		4.53	2.85	3.82	3.25	3.95	2.86	2.99
Day8	2.2	3.71	2.99	3.26	3.58	3.15	3.43		3.56	3.39	3.64	3.12	3.55	3.05	3.45
Day9	2.24	4.41	3.07	3.39	3.84	2.89	3.42		3.72	2.65	4.57	2.93	3.75	3.71	2.86
Day10	3.09	4.01	3.7	4.02	3.83	3.71	3.79		3.38	2.96	4.06	3.74	4.02	4.48	3.45
Day11	2.54	3.83	3.28	4.59	3.98	4.84	3.58		3.67	3.5	3.23	4.06	3.84	4.28	4.23
Day12	4.14	3.65	2.84	2.87	3.24	3.6	3.59		3.54	2.44	3.95	3.46	3.33	3.34	4.6
Day13	3.83	3.85	2.84	3.25	3.22	3.88	3.45		3.23	3.93	2.94	3.6	3.51	3.72	4
Day14	4.33	3.93	2.65	2.97	3.33	4.33	4		4.48	3.25	3.25	3.62	3.43	4.34	4.22
Day15	3.86	3.26	2.73	2.59	3.43	4.07	3.38		2.54	2.88	3.42	3.4	2.59	3.9	3.66
Day16	4.33	3.95	3.88	3.46	3.2	3.81	4		3.19	3.69	3.9	3.84	3.36	4.67	3.85
Day17	4.29	5.23	5.24	3.32	3.97	4.64	4.21		3.99	3.67	4.42	3.31	4.11	4.39	4.57
Day18	5.07	5.37	5.17	3.39	3.76	4.27	3.62		2.58	3.02	4.08	3.85	3.56	4	4.68
Day19	4.84	4.11	3.57	3.52	3.73	3.9	4.05		3.34	3.07	3.12	3.47	3.56	4.55	4.39
Day20	3.87	4.93	3.66	3.55	2.59	4.18	3.19		2.83	3.39	3.48	3.02	2.72	4.67	4.06
Day21	3.79	3.55	2.86	5.1	3.93	4.82	4.75		2.8	3.42	4.1	4.53	4.31	4.82	4.41
Day22	4.18	4.62	3.14	3.21	3.43	4.23	2.22		2.39	3.28	3.1	3.12	2.96	5.18	3.77
Day23	3.72	3.96	4.17	2.81	3.23	3.7	3.88		3.62	3.83	3.09	3.1	3.36	3.52	4.13
Day24	3.24	3.23	1.93	2.89	3.15	4.57	3.24		2.79	3.37	2.99	4.62	3.18	3.54	3.97
Day25	4.16	3.16	3.05	2.62	3.26	4.07	3.87		3.71	3.33	3.68	2.68	3.82	3.39	3.82
Day26	3.86	3.22	3.6	3.3	3.5	4.08	3.61		2.93	3.18	3.6	4.08	4.05	3.59	3.46
Day27	4.14	3.44	3.27	3.21	3.04	3.48	3.79		3.8	3.01	2.87	3.4	3.6	3.67	3.96
Day28	3.74	3.69	3.13	3.56	3.69	4.15	4.31		2.77	2.75	2.58	3.75	3.76	3.38	3.25
Day29	2.89	2.88	1.78	2.98	3.15	3.78	2.95		2.3	3.06	3.84	3.47	3.54	3.48	3.81
Day30	4.5	4.6	3.97	3.15	3.32	4.15	3.54		2.19	3.79	4.81	3.35	3.48	3.73	3.74
(-) mcherry
(+) hM4Di
